# Linking hubness, embryonic neurogenesis, transcriptomics and diseases in human brain networks

**DOI:** 10.1101/2022.04.01.486541

**Authors:** Ibai Diez, Fernando Garcia-Moreno, Nayara Carral-Sainz, Sebastiano Stramaglia, Alicia Nieto-Reyes, Mauro D’Amato, Jesús Maria Cortes, Paolo Bonifazi

## Abstract

Understanding the architectural principles that shape human brain networks is a major challenge for systems neuroscience. We hypothesize that the centrality of the different brain circuits in the human connectome is a product of their embryogenic age, such that early-born nodes should become stronger hubs than those born later. Using a human brain segmentation based on embryogenic age, we observed that nodes’ structural centrality correlated with their embryogenic age, fully confirming our hypothesis. Distinct trends were found at different resolutions on a functional level. The difference in embryonic age between nodes inversely correlated with the probability of existence of links and their weights. Brain transcriptomic analysis revealed strong associations between embryonic age, structure-function centrality, and the expression of genes related to nervous system development, synapse regulation and human neurological diseases. Our results highlight two key principles regarding the wiring of the human brain, “preferential age attachment” and “the older gets richer”.
