## Supplementary material for "Linking hubness, embryonic neurogenesis, transcriptomics and diseases in human brain networks": functional centrality AD

### Sheet: Hoja2
	top 5% percentile - positive correlations								top 5% percentile - negative correlations
	correlation			relevance score					correlation			relevance score
GENE	correlation	rank	percentile	score	rank	percentile		GENE	correlation	rank	percentile	score	rank	percentile
LMOD3	0.71035	3	0.014432	0.981836	1619	20.2578		KCNN3	-0.60674	19	0.091403	1.22835	1153	14.4269
ACSL6	0.61999	57	0.27421	0.441742	4279	53.541		IL17RD	-0.58837	41	0.19724	0.624717	2973	37.1997
HECW1	0.61725	59	0.28383	1.02929	1475	18.456		APOE	-0.5803	54	0.25978	83.5647	3	0.0375375
TIAM2	0.59642	95	0.45702	0.441742	4279	53.541		AHNAK	-0.57002	75	0.3608	0.624717	2973	37.1997
CADPS2	0.58229	126	0.60615	0.794213	2268	28.3784		APOC1	-0.56987	76	0.36561	10.1837	76	0.950951
NFIC	0.57984	134	0.64463	1.02929	1475	18.456		DISC1	-0.5682	79	0.38005	7.49544	251	3.14064
PVR	0.54561	226	1.0872	1.33207	1035	12.9505		LAMA1	-0.55815	107	0.51474	1.29723	1081	13.526
PLXNA4	0.53161	282	1.3566	0.801785	2095	26.2137		LIPG	-0.5507	127	0.61096	0.880168	1879	23.511
SORL1	0.52617	300	1.4432	32.452	13	0.162663		ZNF462	-0.53309	181	0.87074		0	0
RAPGEF5	0.52308	314	1.5106	0.441742	4279	53.541		PLCG2	-0.52758	196	0.9429	1.65613	796	9.95996
PKNOX2	0.51908	338	1.626	0.441742	4279	53.541		CCDC85C	-0.52131	227	1.092	0.981836	1619	20.2578
VSNL1	0.51735	346	1.6645	8.87044	130	1.62663		APOC4	-0.51153	268	1.2893	0.624717	2973	37.1997
OSBPL6	0.51265	375	1.804	0.981836	1619	20.2578		TIMP2	-0.50756	291	1.3999	1.35862	1013	12.6752
CACNA1A	0.50724	404	1.9435	1.82115	748	9.35936		DAPL1	-0.50514	310	1.4913	0.441742	4279	53.541
GNPNAT1	0.4895	508	2.4438	0.624717	2973	37.1997		ECHDC3	-0.50134	327	1.5731	1.60877	825	10.3228
EYA4	0.48544	538	2.5882	0.441742	4279	53.541		LRAT	-0.50129	328	1.5779	3.10748	507	6.34384
MPP7	0.48129	563	2.7084	1.84847	732	9.15916		CCDC112	-0.49959	337	1.6212	0.441742	4279	53.541
BMPER	0.47921	576	2.771	0.623442	3097	38.7513		SFT2D2	-0.49047	392	1.8858	0.441742	4279	53.541
CDC42EP3	0.47761	589	2.8335	1.24353	1131	14.1517		EPHX2	-0.48435	427	2.0542	1.30521	1071	13.4009
FMN2	0.47475	609	2.9297	1.04666	1446	18.0931		HAVCR2	-0.47475	500	2.4053	0.259019	5505	68.8814
STRADA	0.47371	616	2.9634	0.441742	4279	53.541		ABCA1	-0.47155	523	2.516	10.2328	74	0.925926
MDGA2	0.46908	648	3.1173	0.441742	4279	53.541		IQGAP2	-0.47043	529	2.5449	0.441742	4279	53.541
DIRAS2	0.46634	668	3.2135	0.533422	4079	51.0385		LUZP2	-0.46942	541	2.6026	0.981836	1619	20.2578
FHL2	0.45727	724	3.4829	0.992159	1592	19.9199		FAM181A	-0.46879	545	2.6218	0.441742	4279	53.541
NKPD1	0.45604	731	3.5166	0.624717	2973	37.1997		AGT	-0.46738	552	2.6555	6.76922	353	4.41692
BDH1	0.45523	738	3.5503	0.70076	2648	33.1331		TREM2	-0.46023	611	2.9393	26.9924	15	0.187688
MMP3	0.4534	754	3.6273	2.97884	519	6.49399		ASIP	-0.45652	642	3.0885	0.50657	4160	52.0521
FBXO40	0.4494	794	3.8197	0.441742	4279	53.541		HLA-DRA	-0.44927	698	3.3579	1.95364	703	8.7963
SPRED2	0.44547	826	3.9736	0.50657	4160	52.0521		FAT1	-0.44768	710	3.4156	0.441742	4279	53.541
EPC2	0.44156	847	4.0747	0.77891	2329	29.1416		HYI	-0.44614	720	3.4637	0.441742	4279	53.541
MICAL2	0.43916	867	4.1709	0.50657	4160	52.0521		CD55	-0.44532	726	3.4926	1.02929	1475	18.456
STK24	0.43791	874	4.2046	1.37083	1001	12.525		GLIS3	-0.43953	772	3.7139	1.0781	1407	17.6051
CNTNAP5	0.43052	936	4.5028	1.47317	916	11.4615		SPI1	-0.43916	774	3.7235	1.38853	986	12.3373
LIN28B	0.42812	951	4.575	0.981836	1619	20.2578		APH1B	-0.43686	794	3.8197	2.04287	682	8.53353
CYCS	0.42812	951	4.575	3.28998	493	6.16867		CD33	-0.42988	839	4.0362	3.86078	462	5.78078
NR3C2	0.42005	1029	4.9502	1.31887	1054	13.1882		IQCK	-0.42852	851	4.0939	0.981836	1619	20.2578
PDS5B	0.41948	1036	4.9839	1.33203	1037	12.9755		SLC16A9	-0.42358	891	4.2863	1.24353	1131	14.1517
								HLA-DQA1	-0.42293	896	4.3104	0.624717	2973	37.1997
								SORD	-0.42145	911	4.3825	0.50657	4160	52.0521
								YAP1	-0.41733	948	4.5605	1.56379	862	10.7858
								VAT1L	-0.4167	954	4.5894	1.14931	1292	16.1662
								SPON1	-0.41565	965	4.6423	1.41483	967	12.0996
								SCAPER	-0.41513	969	4.6616	0.441742	4279	53.541
