## Supplementary material for "Linking hubness, embryonic neurogenesis, transcriptomics and diseases in human brain networks": FirsT AD

### Sheet: Hoja2
	top 5% percentile - positive correlations								top 5% percentile - negative correlations
	correlation			relevance score					correlation			relevance score
GENE	correlation	rank	percentile	score	rank	percentile		GENE	correlation	rank	percentile	score	rank	percentile
LMOD3	0.78097	43	0.20686	0.981836	1619	20.2578		VAT1L	-0.82729	3	0.014432	1.14931	1292	16.1662
PKNOX2	0.7554	75	0.3608	0.441742	4279	53.541		IL17RD	-0.78676	12	0.057728	0.624717	2973	37.1997
HECW1	0.7511	82	0.39448	1.02929	1475	18.456		CCDC112	-0.77441	17	0.081782	0.441742	4279	53.541
SLC44A5	0.73678	113	0.54361	1.25883	1112	13.9139		APH1B	-0.76702	23	0.11065	2.04287	682	8.53353
LIN28B	0.70558	187	0.8996	0.981836	1619	20.2578		LAMA1	-0.73827	62	0.29826	1.29723	1081	13.526
TIAM2	0.70365	193	0.92846	0.441742	4279	53.541		AHNAK	-0.73311	74	0.35599	0.624717	2973	37.1997
LINGO2	0.69433	224	1.0776	0.70076	2648	33.1331		EPHX2	-0.69674	154	0.74085	1.30521	1071	13.4009
NEGR1	0.68915	242	1.1642	0.689545	2708	33.8839		LRAT	-0.67946	217	1.0439	3.10748	507	6.34384
PLXNA4	0.68512	253	1.2171	0.801785	2095	26.2137		DISC1	-0.6715	250	1.2027	7.49544	251	3.14064
CADPS2	0.6798	273	1.3133	0.794213	2268	28.3784		MPZL1	-0.65584	321	1.5442	0.981836	1619	20.2578
SPRED2	0.67933	277	1.3326	0.50657	4160	52.0521		HLA-DQA1	-0.65522	324	1.5587	0.624717	2973	37.1997
VSNL1	0.67851	282	1.3566	8.87044	130	1.62663		SPON1	-0.6422	407	1.958	1.41483	967	12.0996
MDGA2	0.67065	316	1.5202	0.441742	4279	53.541		KCNN3	-0.62959	514	2.4727	1.22835	1153	14.4269
CNTNAP5	0.66989	319	1.5346	1.47317	916	11.4615		NCR2	-0.62528	544	2.617	1.4793	912	11.4114
MICAL2	0.66437	341	1.6404	0.50657	4160	52.0521		LIPG	-0.62192	566	2.7229	0.880168	1879	23.511
MPP7	0.65464	384	1.8473	1.84847	732	9.15916		HLA-DRA	-0.61535	612	2.9441	1.95364	703	8.7963
NFIC	0.6454	431	2.0734	1.02929	1475	18.456		PRKD3	-0.61352	631	3.0356	1.02669	1503	18.8063
SLC24A4	0.63481	484	2.3284	7.09852	310	3.87888		MS4A4A	-0.61081	650	3.127	4.99722	437	5.46797
CDC42EP3	0.63252	493	2.3717	1.24353	1131	14.1517		APOE	-0.60735	672	3.2328	83.5647	3	0.0375375
LRFN2	0.62738	529	2.5449		0	0		TNXB	-0.60479	692	3.329	1.20555	1194	14.9399
FHL2	0.62686	532	2.5593	0.992159	1592	19.9199		OTOF	-0.60319	707	3.4012	0.441742	4279	53.541
PDS5B	0.62415	553	2.6603	1.33203	1037	12.9755		SFT2D2	-0.60125	728	3.5022	0.441742	4279	53.541
PVR	0.61844	589	2.8335	1.33207	1035	12.9505		LIMS2	-0.59778	763	3.6706	1.31956	1052	13.1632
NKPD1	0.61683	600	2.8864	0.624717	2973	37.1997		TIMP2	-0.59661	773	3.7187	1.35862	1013	12.6752
CACNA1A	0.60662	669	3.2184	1.82115	748	9.35936		FAT1	-0.59602	780	3.7523	0.441742	4279	53.541
FMN2	0.60545	680	3.2713	1.04666	1446	18.0931		NKAIN3	-0.59503	791	3.8053	0.441742	4279	53.541
EPC2	0.59917	723	3.4781	0.77891	2329	29.1416		ZNF462	-0.59147	829	3.9881		0	0
GABRG3	0.59678	742	3.5695	1.24353	1131	14.1517		ZNF813	-0.59079	836	4.0217	0.441742	4279	53.541
CHRNA2	0.58102	845	4.065	1.8249	747	9.34685		RAPSN	-0.5859	888	4.2719	0.624717	2973	37.1997
BDH1	0.57951	850	4.0891	0.70076	2648	33.1331		SPI1	-0.58532	897	4.3152	1.38853	986	12.3373
DIRAS2	0.57887	853	4.1035	0.533422	4079	51.0385		CCDC85C	-0.58364	917	4.4114	0.981836	1619	20.2578
CDON	0.57514	871	4.1901	0.981836	1619	20.2578		ECHDC3	-0.58341	918	4.4162	1.60877	825	10.3228
SORL1	0.56896	919	4.421	32.452	13	0.162663		TBXAS1	-0.57562	1001	4.8155	1.00869	1544	19.3193
AGRN	0.56586	944	4.5413	1.29666	1082	13.5385		DAPL1	-0.57403	1017	4.8925	0.441742	4279	53.541
CACNA1G	0.56196	972	4.676	5.2542	435	5.44294		CENPM	-0.57299	1030	4.955	0.441742	4279	53.541
KIAA0232	0.55985	986	4.7433		0	0		AGT	-0.57234	1035	4.9791	6.76922	353	4.41692
KSR2	0.55576	1018	4.8973	0.441742	4279	53.541
EYA4	0.5552	1029	4.9502	0.441742	4279	53.541
