## Supplementary material for "Linking hubness, embryonic neurogenesis, transcriptomics and diseases in human brain networks": structural centrality AD

### Sheet: Hoja2
	top 5% percentile - positive correlations								top 5% percentile - negative correlations
	correlation			relevance score					correlation			relevance score
GENE	correlation	rank	percentile	score	rank	percentile		GENE	correlation	rank	percentile	score	rank	percentile
RASSF8	0.65129	3	0.014432	0.70076	2648	33.1331		TSPAN14	-0.64741	32	0.15394	0.33717	5034	62.988
ZNF652	0.59695	29	0.13951		0	0		OVOL2	-0.64275	39	0.18762	0.44174	4279	53.541
PDE9A	0.58149	48	0.23091	0.533422	4079	51.0385		DOC2A	-0.6057	116	0.55804	0.44174	4279	53.541
ZNF224	0.5452	122	0.58691	1.73955	771	9.64715		LRFN2	-0.60414	125	0.60134		0	0
PAK2	0.52961	184	0.88517	1.33203	1037	12.9755		FAM171A2	-0.60203	132	0.63501		0	0
CEACAM22P	0.52038	213	1.0247	0.765119	2359	29.517		FAM47E	-0.59792	140	0.6735	0.43019	4791	59.9474
SLMAP	0.51626	238	1.1449	0.441742	4279	53.541		CDC42SE2	-0.59614	145	0.69755	0.95196	1733	21.6842
G3BP1	0.50752	282	1.3566	1.14931	1292	16.1662		ARHGAP20	-0.59127	166	0.79858	1.0293	1475	18.456
ZFP3	0.50162	319	1.5346	0.624717	2973	37.1997		TLN2	-0.54411	365	1.7559	1.5812	852	10.6607
ANTXR1	0.50092	324	1.5587	0.441742	4279	53.541		DDX25	-0.54358	367	1.7655	0.44174	4279	53.541
ZNF225	0.49455	361	1.7367	0.829947	2015	25.2127		FBXO40	-0.54312	373	1.7944	0.44174	4279	53.541
ARID1B	0.49128	385	1.8521	0.680155	2786	34.8599		CDH13	-0.53921	397	1.9098	1.062	1426	17.8428
F2RL1	0.48258	436	2.0975	1.06947	1418	17.7427		AGBL1	-0.53655	413	1.9868	0.50657	4160	52.0521
DST	0.47911	457	2.1985	1.25883	1112	13.9139		GDAP1L1	-0.53585	415	1.9964	0.44174	4279	53.541
CDKAL1	0.47869	458	2.2033	1.00869	1544	19.3193		COL12A1	-0.52935	448	2.1552	0.44174	4279	53.541
TNRC6A	0.47731	470	2.261	0.441742	4279	53.541		NEUROD6	-0.52043	502	2.415	0.78441	2275	28.466
CCDC134	0.47676	475	2.2851	0.77891	2329	29.1416		L3MBTL4	-0.51062	568	2.7325	0.70076	2648	33.1331
ZNF599	0.46595	576	2.771	0.441742	4279	53.541		CHST1	-0.50068	645	3.1029	0.44174	4279	53.541
PPP1R3B	0.46547	579	2.7854	1.19166	1211	15.1527		BCKDK	-0.49988	651	3.1318	0.95315	1719	21.509
MPZL1	0.4579	651	3.1318	0.981836	1619	20.2578		LINGO1	-0.48912	733	3.5262	0.45246	4268	53.4034
NCR2	0.45691	663	3.1895	1.4793	912	11.4114		HDAC9	-0.47091	898	4.32	4.2666	449	5.61812
UBE2L3	0.45412	691	3.3242	1.88502	726	9.08408		FARP1	-0.46781	928	4.4643	1.3832	991	12.3999
FOXN2	0.45279	704	3.3867	0.588475	3174	39.7147		DCHS2	-0.45805	1007	4.8444	2.5379	559	6.99449
CCDC66	0.45111	728	3.5022		0	0		PIK3C2G	-0.45764	1010	4.8588	0.44174	4279	53.541
TNXB	0.44978	741	3.5647	1.20555	1194	14.9399
SENP7	0.44254	826	3.9736	0.441742	4279	53.541
SEC24B	0.43861	886	4.2623	0.441742	4279	53.541
THSD4	0.43509	922	4.4355	0.624717	2973	37.1997
ZCWPW1	0.43442	936	4.5028	1.74677	767	9.5971
PICALM	0.43361	945	4.5461	13.4301	40	0.500501
SCARA3	0.43233	967	4.6519	0.624717	2973	37.1997
ZCCHC10	0.43184	978	4.7049	0.441742	4279	53.541
