## Supplementary material for "Linking hubness, embryonic neurogenesis, transcriptomics and diseases in human brain networks": functional centrality ASD

### Sheet: Hoja2
	top 5% percentile - positive correlations								top 5% percentile - negative correlations
	correlation			relevance score					correlation			relevance score
GENE	correlation	rank	percentile	score	rank	percentile		GENE	correlation	rank	percentile	score	rank	percentile
ITGA11	0.74345	1	0.0048107		0	0		KCTD12	-0.59806	29	0.13951	0.082754	4419	85.0298
ATP2B2	0.65247	18	0.086593	4.76491	387	7.4466		PARD3B	-0.56047	100	0.48107	1.468	915	17.6063
HCN1	0.64641	23	0.11065	10.811	88	1.69328		MDK	-0.54687	136	0.65426	1.2665	999	19.2226
EFNA5	0.64571	24	0.11546		0	0		HLA-DOA	-0.52601	207	0.99581	0.48838	2409	46.3537
GFRA2	0.62577	49	0.23572		0	0		GALNT10	-0.51386	258	1.2412	0.48838	2409	46.3537
OSBPL3	0.62276	54	0.25978	0.605408	1950	37.5216		CHRNA3	-0.51021	272	1.3085	0.48838	2409	46.3537
IER5L	0.60531	75	0.3608		0	0		GRID2	-0.5055	306	1.4721	1.0704	1159	22.3013
DPP4	0.58873	108	0.51956	1.1325	1107	21.3008		SERPINA1	-0.50431	315	1.5154	1.0283	1188	22.8593
NCKIPSD	0.5839	122	0.58691		0	0		HLA-DMA	-0.49622	361	1.7367	0.48838	2409	46.3537
KCNB1	0.56306	170	0.81782	4.04545	478	9.19761		FSTL5	-0.49551	362	1.7415	0.32935	3659	70.406
FBXO33	0.55889	184	0.88517	0.337609	3476	66.8847		ARHGAP15	-0.48807	407	1.958		0	0
DPP8	0.5506	215	1.0343		0	0		EPHX2	-0.48435	427	2.0542	0.48838	2409	46.3537
SATB2	0.53476	268	1.2893	11.0868	80	1.53935		PRKG1	-0.47887	464	2.2322	0.82598	1503	28.9205
MYBPHL	0.52121	330	1.5875		0	0		HLA-DMB	-0.47647	480	2.3091	0.48838	2409	46.3537
PXDNL	0.51912	337	1.6212	0.488376	2409	46.3537		LUZP2	-0.46942	541	2.6026	0.48838	2409	46.3537
HDAC4	0.51035	388	1.8666	11.901	71	1.36617		MSH5	-0.46038	608	2.9249	0.48838	2409	46.3537
PRSS16	0.50046	447	2.1504	0.488376	2409	46.3537		EYA1	-0.45938	619	2.9778	0.81773	1512	29.0937
MPPED1	0.4999	450	2.1648	0.488376	2409	46.3537		PELI1	-0.44959	694	3.3386		0	0
LRRC20	0.49801	460	2.2129	0.57113	1992	38.3298		HLA-DRA	-0.44927	698	3.3579	0.48838	2409	46.3537
GLCCI1	0.49648	465	2.237	0.566249	2065	39.7345		CD55	-0.44532	726	3.4926		0	0
ATP2A2	0.49322	489	2.3524	0.57113	1992	38.3298		SNX7	-0.44494	731	3.5166		0	0
ABCB9	0.48861	515	2.4775	0.488376	2409	46.3537		PTCH1	-0.4324	827	3.9784		0	0
KCNJ3	0.48185	561	2.6988		0	0		HLA-DQA1	-0.42293	896	4.3104	0.48838	2409	46.3537
PPP1R16B	0.47928	574	2.7613	0.488376	2409	46.3537		WNT4	-0.4228	898	4.32	0.32935	3659	70.406
ESRRG	0.47484	608	2.9249		0	0		DOCK8	-0.42159	908	4.3681	1.6615	836	16.0862
RGS6	0.47046	639	3.074	0.488376	2409	46.3537		ZNF19	-0.41079	1004	4.8299		0	0
NRGN	0.46852	655	3.151	0.908739	1331	25.6109		GPD2	-0.40907	1027	4.9406	3.2989	577	11.1026
GRIN2A	0.46559	675	3.2472	10.0884	98	1.8857		TRAIP	-0.4088	1030	4.955		0	0
RALB	0.46343	686	3.3001		0	0
FOXO3	0.45884	711	3.4204	0.8068	1536	29.5555
CLSTN2	0.45868	714	3.4348		0	0
MGAT3	0.45638	729	3.507	0.488376	2409	46.3537
GRAMD1B	0.45466	743	3.5743	0.488376	2409	46.3537
FBXL17	0.45092	775	3.7283	0.0827542	4419	85.0298
HCG27	0.45029	785	3.7764	0.488376	2409	46.3537
NGEF	0.44974	789	3.7956	0.994045	1224	23.552
NPAS1	0.44477	829	3.9881	0.0827542	4419	85.0298
CADPS	0.43761	876	4.2142	0.707323	1757	33.808
SLC12A5	0.43601	892	4.2911	1.99993	754	14.5084
KIF5C	0.43076	935	4.498	2.67463	675	12.9883
ST3GAL3	0.42634	972	4.676	0.925299	1280	24.6296
ATXN2L	0.42593	976	4.6952	0.505669	2335	44.9298
GBF1	0.42402	996	4.7915	0.488376	2409	46.3537
CNTN4	0.42011	1028	4.9454	7.78773	146	2.80931
