## Supplementary material for "Linking hubness, embryonic neurogenesis, transcriptomics and diseases in human brain networks": FirsT ASD

### Sheet: Hoja2
	top 5% percentile - positive correlations								top 5% percentile - negative correlations
	correlation			relevance score					correlation			relevance score
GENE	correlation	rank	percentile	score	rank	percentile		GENE	correlation	rank	percentile	score	rank	percentile
MYBPHL	0.8236	12	0.057728		0	0		MDK	-0.73223	77	0.37042	1.2665	999	19.2226
RGS6	0.82189	14	0.06735	0.488376	2409	46.3537		GRID2	-0.73105	80	0.38486	1.0704	1159	22.3013
MEF2C	0.77025	54	0.25978	21.1495	25	0.481047		TFDP2	-0.72707	91	0.43777		0	0
DPP4	0.76655	60	0.28864	1.1325	1107	21.3008		NFIA	-0.69793	149	0.71679	0.50567	2335	44.9298
TSHZ3	0.76423	61	0.29345	3.99309	483	9.29382		EPHX2	-0.69674	154	0.74085	0.48838	2409	46.3537
KCNB1	0.76243	65	0.3127	4.04545	478	9.19761		KCTD12	-0.69565	158	0.76009	0.082754	4419	85.0298
NCKIPSD	0.74543	94	0.45221		0	0		SERPINA1	-0.68525	197	0.94771	1.0283	1188	22.8593
MGAT5B	0.72812	130	0.62539	0.863842	1397	26.8809		FADS2	-0.67517	238	1.1449	1.6305	852	16.3941
IER5L	0.72263	141	0.67831		0	0		PARD3B	-0.67235	244	1.1738	1.468	915	17.6063
PXDNL	0.70934	174	0.83706	0.488376	2409	46.3537		CALU	-0.66524	282	1.3566	0.082754	4419	85.0298
ATP2B2	0.70444	192	0.92365	4.76491	387	7.4466		EYA1	-0.65869	311	1.4961	0.81773	1512	29.0937
DPP8	0.69766	213	1.0247		0	0		HLA-DMA	-0.65606	319	1.5346	0.48838	2409	46.3537
PRSS16	0.69303	227	1.092	0.488376	2409	46.3537		HLA-DOA	-0.65555	323	1.5539	0.48838	2409	46.3537
GRIN2A	0.69044	234	1.1257	10.0884	98	1.8857		HLA-DQA1	-0.65522	324	1.5587	0.48838	2409	46.3537
ZSCAN12	0.68928	240	1.1546	0.488376	2409	46.3537		TRIOBP	-0.64835	367	1.7655		0	0
NEGR1	0.68915	242	1.1642	0.488376	2409	46.3537		TRMT61A	-0.61654	607	2.9201	0.48838	2409	46.3537
SATB2	0.68004	271	1.3037	11.0868	80	1.53935		IL27	-0.61639	608	2.9249		0	0
ITGA11	0.67958	274	1.3181		0	0		HLA-DMB	-0.61578	609	2.9297	0.48838	2409	46.3537
HCN1	0.67696	292	1.4047	10.811	88	1.69328		HLA-DRA	-0.61535	612	2.9441	0.48838	2409	46.3537
GFRA2	0.66622	331	1.5923		0	0		TMEM185B	-0.60944	657	3.1606		0	0
PFAS	0.66229	347	1.6693		0	0		ZNF19	-0.60567	688	3.3098		0	0
NRGN	0.65867	360	1.7319	0.908739	1331	25.6109		TNXB	-0.60479	692	3.329	0.48838	2409	46.3537
FGF12	0.65644	373	1.7944	3.98872	484	9.31307		HLA-DQA2	-0.60311	710	3.4156	0.48838	2409	46.3537
KIF5C	0.65139	401	1.9291	2.67463	675	12.9883		FGFR1	-0.5996	744	3.5792	4.2093	456	8.77429
TMEM38A	0.64366	435	2.0927		0	0		ZNF600	-0.58994	844	4.0602		0	0
BCL11A	0.63632	475	2.2851	2.8788	663	12.7574		GALNT10	-0.58903	854	4.1083	0.48838	2409	46.3537
FBXO33	0.6318	497	2.3909	0.337609	3476	66.8847		HLA-DRB5	-0.58412	908	4.3681	0.48838	2409	46.3537
DHRS11	0.62862	523	2.516		0	0		PAX4	-0.58385	912	4.3874	0.082754	4419	85.0298
KCNJ3	0.62828	525	2.5256		0	0		PELI1	-0.58103	945	4.5461		0	0
TMEM170B	0.62637	538	2.5882	0.488376	2409	46.3537		BTN3A2	-0.57511	1005	4.8348	0.48838	2409	46.3537
EFNA5	0.62631	539	2.593		0	0		FXR1	-0.57363	1020	4.9069	5.0426	357	6.86935
ABCB9	0.62182	569	2.7373	0.488376	2409	46.3537
CACNA1C	0.6175	594	2.8576	15.3642	45	0.865884
ST3GAL3	0.61456	614	2.9538	0.925299	1280	24.6296
PPP2R2D	0.61334	619	2.9778		0	0
RPS6KL1	0.61155	630	3.0307	0.488376	2409	46.3537
NPAS1	0.60975	646	3.1077	0.0827542	4419	85.0298
FOXO3	0.60826	659	3.1703	0.8068	1536	29.5555
GATAD2B	0.60394	694	3.3386	1.20052	1060	20.3964
GLCCI1	0.60177	706	3.3964	0.566249	2065	39.7345
HDAC4	0.60046	713	3.43	11.901	71	1.36617
FBXL17	0.59817	733	3.5262	0.0827542	4419	85.0298
NR1D2	0.5966	744	3.5792		0	0
PTH2R	0.59282	762	3.6658	0.488376	2409	46.3537
ANAPC4	0.57814	856	4.118		0	0
LRRC20	0.56661	936	4.5028	0.57113	1992	38.3298
LRFN5	0.55971	988	4.753	3.84782	500	9.62094
