## Supplementary material for "Linking hubness, embryonic neurogenesis, transcriptomics and diseases in human brain networks": structural centrality ASD

### Sheet: Hoja2
	top 5% percentile - positive correlations								top 5% percentile - negative correlations
	correlation			relevance score					correlation			relevance score
GENE	correlation	rank	percentile	score	rank	percentile		GENE	correlation	rank	percentile	score	rank	percentile
BTN2A2	0.58267	46	0.22129	0.488376	2409	46.3537		RTN1	-0.60455	124	0.59653	0.488376	2409	46.3537
MAML3	0.55158	97	0.46664	0.0827542	4419	85.0298		CCDC68	-0.59556	150	0.7216	0.908739	1331	25.6109
ZNF799	0.52472	202	0.97176		0	0		PMM1	-0.59351	158	0.76009		0	0
ZNF443	0.52045	212	1.0199		0	0		NPM3	-0.58088	201	0.96695		0	0
ESRRB	0.51811	225	1.0824	0.488376	2409	46.3537		MAPT	-0.57807	211	1.0151	5.4338	312	6.00346
HCG4B	0.51645	237	1.1401	0.488376	2409	46.3537		GRIK3	-0.56847	252	1.2123	0.63171	1912	36.7905
BTN3A1	0.51229	258	1.2412	0.488376	2409	46.3537		SGSM2	-0.56786	255	1.2267	0.488376	2409	46.3537
STAG1	0.50667	287	1.3807	1.59226	857	16.4903		MAST3	-0.56726	260	1.2508	0.337609	3476	66.8847
TANK	0.50538	294	1.4143	0.566249	2065	39.7345		PRELID1P1	-0.5629	278	1.3374		0	0
ZNF823	0.50463	300	1.4432	0.488376	2409	46.3537		MED27	-0.56187	282	1.3566		0	0
CHRNA3	0.49959	330	1.5875	0.488376	2409	46.3537		KIF21B	-0.55812	301	1.448	0.57113	1992	38.3298
CNOT1	0.49488	358	1.7222	7.84994	144	2.77083		MMP16	-0.54843	342	1.6453	0.57113	1992	38.3298
ARID1B	0.49128	385	1.8521	10.1342	96	1.84722		DUSP6	-0.53163	439	2.1119	0.337609	3476	66.8847
HLA-C	0.48315	431	2.0734	1.16922	1074	20.6658		THOC7	-0.53093	443	2.1311	0.57113	1992	38.3298
CDKAL1	0.47869	458	2.2033		0	0		MGAT5B	-0.52518	469	2.2562	0.863842	1397	26.8809
TNRC6A	0.47731	470	2.261	0.143335	4028	77.5063		HTR1A	-0.52079	498	2.3957	5.44372	310	5.96498
HCG9	0.47399	500	2.4053	0.488376	2409	46.3537		GRIK1	-0.51767	520	2.5016	0.908739	1331	25.6109
BRD2	0.46951	540	2.5978	0.488376	2409	46.3537		PJA1	-0.50947	575	2.7662	0.0827542	4419	85.0298
ZNF19	0.4689	546	2.6266		0	0		THRB	-0.5018	635	3.0548	0.337609	3476	66.8847
PPP1R3B	0.46547	579	2.7854	0.488376	2409	46.3537		CHST1	-0.50068	645	3.1029	0.488376	2409	46.3537
RBL2	0.46078	619	2.9778		0	0		NAA11	-0.4927	708	3.406	0.488376	2409	46.3537
ARHGEF6	0.45795	649	3.1221	0.766273	1661	31.9607		PTPRO	-0.48362	780	3.7523		0	0
HLA-A	0.45712	659	3.1703	1.60867	855	16.4518		MEF2C	-0.47843	830	3.9929	21.1495	25	0.481047
AUTS2	0.45303	703	3.3819	24.3796	17	0.327112		PEF1	-0.47686	841	4.0458	0.117032	4080	78.5068
FOXN2	0.45279	704	3.3867	0.488376	2409	46.3537		NRGN	-0.47642	845	4.065	0.908739	1331	25.6109
SNX29	0.45277	706	3.3964		0	0		CDH8	-0.47346	871	4.1901	5.34257	321	6.17664
GPR156	0.45184	721	3.4685		0	0		LRRC20	-0.46959	911	4.3825	0.57113	1992	38.3298
NT5C2	0.45177	723	3.4781	0.57113	1992	38.3298		PTH2R	-0.46953	912	4.3874	0.488376	2409	46.3537
OTUD7B	0.45109	730	3.5118	0.488376	2409	46.3537		SRR	-0.46655	938	4.5124	0.488376	2409	46.3537
TNXB	0.44978	741	3.5647	0.488376	2409	46.3537		SATB2	-0.45947	1002	4.8203	11.0868	80	1.53935
ZNF800	0.44976	742	3.5695		0	0		MED8	-0.45858	1004	4.8299	0.488376	2409	46.3537
ZNF615	0.43972	868	4.1757	0.488376	2409	46.3537		MOCS2	-0.45724	1017	4.8925	0.488376	2409	46.3537
THSD4	0.43509	922	4.4355		0	0
AS3MT	0.43352	947	4.5557	0.908739	1331	25.6109
XRN2	0.43214	969	4.6616	1.23227	1022	19.6652
BTN3A2	0.43177	979	4.7097	0.488376	2409	46.3537
OGDH	0.42906	1014	4.878	0.465771	2964	57.0329
