## Supplementary material for "Linking hubness, embryonic neurogenesis, transcriptomics and diseases in human brain networks": functional centrality Epilepsy

### Sheet: Hoja2
	top 5% percentile - positive correlations								top 5% percentile - negative correlations
	correlation			relevance score					correlation			relevance score
GENE	correlation	rank	percentile	score	rank	percentile		GENE	correlation	rank	percentile	score	rank	percentile
CPLX1	0.60303	79	0.38005	14.0296	118	2.40669		IRF5	-0.45424	656	3.1558	1.5184	1310	26.7183
PCDH7	0.57753	143	0.68793	5.2815	393	8.0155
SCN1A	0.57715	144	0.69274	94.4143	1	0.0203957
ZNF385D	0.55626	197	0.94771	4.47337	464	9.46359
ADO	0.53522	267	1.2845		0	0
MAST4	0.52785	294	1.4143	3.53682	574	11.7071
PTPRK	0.49877	456	2.1937	0.657272	2223	45.3396
RPH3A	0.49009	505	2.4294		0	0
CUX2	0.47268	621	2.9874	6.02024	331	6.75097
KALRN	0.4539	750	3.608	0.657272	2223	45.3396
HCG27	0.45029	785	3.7764		0	0
STAT4	0.42451	992	4.7722	2.37219	894	18.2337
NR3C2	0.42005	1029	4.9502	2.02185	1039	21.1911
