## Supplementary material for "Linking hubness, embryonic neurogenesis, transcriptomics and diseases in human brain networks": FirsT Epilepsy

### Sheet: Hoja2
	top 5% percentile - positive correlations								top 5% percentile - negative correlations
	correlation			relevance score					correlation			relevance score
GENE	correlation	rank	percentile	score	rank	percentile		GENE	correlation	rank	percentile	score	rank	percentile
CUX2	0.82073	15	0.07216	6.02024	331	6.75097		KRTAP8-1	-0.614	625	3.0067	0.65727	2223	45.3396
PCDH7	0.75815	71	0.34156	5.2815	393	8.0155		RAB18	-0.60014	736	3.5407	1.486	1332	27.167
STAT4	0.70297	197	0.94771	2.37219	894	18.2337
RPH3A	0.69571	219	1.0535		0	0
KALRN	0.67785	287	1.3807	0.657272	2223	45.3396
DPY19L2	0.66718	328	1.5779	0.657272	2223	45.3396
CHRM3	0.61209	628	3.0211	1.66985	1228	25.0459
MAST4	0.59989	718	3.4541	3.53682	574	11.7071
PLA2G4A	0.59764	737	3.5455	1.66985	1228	25.0459
SCN1A	0.58751	801	3.8534	94.4143	1	0.0203957
CRAMP1L	0.57901	852	4.0987		0	0
