## Supplementary material for "Linking hubness, embryonic neurogenesis, transcriptomics and diseases in human brain networks": structural centrality Epilepsy

### Sheet: Hoja2
	top 5% percentile - positive correlations								top 5% percentile - negative correlations
	correlation			relevance score					correlation			relevance score
GENE	correlation	rank	percentile	score	rank	percentile		GENE	correlation	rank	percentile	score	rank	percentile
TNKS	0.5483	111	0.53399		0	0		CHRM3	-0.60342	129	0.62058	1.6699	1228	25.0459
SYT2	0.53	183	0.88036	3.358	608	12.4006		IL12RB2	-0.56473	269	1.2941		0	0
COTL1	0.49622	351	1.6886	0.65727	2223	45.3396		DCTD	-0.539	399	1.9195		0	0
TFCP2L1	0.45982	633	3.0452		0	0		HDAC9	-0.47091	898	4.32	2.2566	940	19.1719
SEMA6A	0.43149	984	4.7337		0	0
