## Supplementary material for "Linking hubness, embryonic neurogenesis, transcriptomics and diseases in human brain networks": functional centrality PD

### Sheet: Hoja2
	top 5% percentile - positive correlations								top 5% percentile - negative correlations
	correlation			relevance score					correlation			relevance score
GENE	correlation	rank	percentile	score	rank	percentile		GENE	correlation	rank	percentile	score	rank	percentile
SPTSSB	0.55768	192	0.92365	0.55157	3186	41.506		KCNN3	-0.60674	19	0.091403	2.00315	792	10.3179
KCNS3	0.54355	232	1.1161	0.55157	3186	41.506		APOE	-0.5803	54	0.25978	17.8227	44	0.573215
KCNIP3	0.53992	245	1.1786	1.3429	1178	15.3465		ZNF608	-0.56042	101	0.48588	0.551571	3186	41.506
COL13A1	0.53097	283	1.3614	1.1679	1343	17.4961		BAG3	-0.53946	159	0.7649	2.23656	745	9.70558
CAB39L	0.50291	436	2.0975	0.58463	3091	40.2684		FCGR2A	-0.53648	170	0.81782	0.551571	3186	41.506
ING1	0.48248	556	2.6747		0	0		PRRG4	-0.49854	343	1.6501	1.46607	1089	14.1871
CTSB	0.47814	585	2.8143	2.2997	729	9.49713		RFX4	-0.47537	494	2.3765	0.616328	2806	36.5555
BICD1	0.47586	600	2.8864	0.55157	3186	41.506		GPR65	-0.47308	512	2.4631	0.551571	3186	41.506
MDGA2	0.46908	648	3.1173	0.55157	3186	41.506		HLA-DRA	-0.44927	698	3.3579	7.99016	142	1.84992
SPATA19	0.46876	651	3.1318	0.55157	3186	41.506		CD38	-0.43841	780	3.7523	0.871127	1821	23.7233
AAK1	0.45388	752	3.6176	6.1413	262	3.41324		LHFPL2	-0.43526	803	3.863	1.1679	1343	17.4961
NGEF	0.44974	789	3.7956	0.55157	3186	41.506		HLA-DQA1	-0.42293	896	4.3104	1.74275	887	11.5555
SLC25A44	0.44837	802	3.8582	0.55157	3186	41.506		PARP9	-0.40822	1037	4.9887	0.551571	3186	41.506
GABRG2	0.43229	924	4.4451	2.1398	762	9.92705
HTR2A	0.42583	978	4.7049	8.453	120	1.56331
GBF1	0.42402	996	4.7915	1.201	1305	17.001
