## Supplementary material for "Linking hubness, embryonic neurogenesis, transcriptomics and diseases in human brain networks": FirsT PD

### Sheet: Hoja2
	top 5% percentile - positive correlations								top 5% percentile - negative correlations
	correlation			relevance score					correlation			relevance score
GENE	correlation	rank	percentile	score	rank	percentile		GENE	correlation	rank	percentile	score	rank	percentile
ING1	0.75669	74	0.35599		0	0		BAG3	-0.77496	16	0.076971	2.23656	745	9.70558
HTR2A	0.75468	76	0.36561	8.453	120	1.56331		CD38	-0.76559	24	0.11546	0.871127	1821	23.7233
COL13A1	0.70818	180	0.86593	1.1679	1343	17.4961		GCH1	-0.68616	196	0.9429	26.5489	29	0.377801
KCNIP3	0.70725	181	0.87074	1.3429	1178	15.3465		FCGR2A	-0.66647	276	1.3278	0.551571	3186	41.506
BIN3	0.68834	243	1.169	0.55157	3186	41.506		HLA-DQA1	-0.65522	324	1.5587	1.74275	887	11.5555
MDGA2	0.67065	316	1.5202	0.55157	3186	41.506		TRPS1	-0.63823	449	2.16	0.551571	3186	41.506
SPTSSB	0.6696	323	1.5539	0.55157	3186	41.506		ZNF646	-0.63252	486	2.338	1.42319	1121	14.604
UNC13B	0.64264	441	2.1215	1.4232	1121	14.604		ZNF608	-0.63175	494	2.3765	0.551571	3186	41.506
PRDM15	0.63413	486	2.338	1.4232	1121	14.604		KCNN3	-0.62959	514	2.4727	2.00315	792	10.3179
ITGA2B	0.61727	597	2.872	0.55157	3186	41.506		HLA-DRA	-0.61535	612	2.9441	7.99016	142	1.84992
RPS6KL1	0.61155	630	3.0307	0.55157	3186	41.506		APOE	-0.60735	672	3.2328	17.8227	44	0.573215
SLC25A44	0.6097	649	3.1221	0.55157	3186	41.506		NAGLU	-0.60685	676	3.252	1.53457	1040	13.5487
TASP1	0.60626	674	3.2424	0.2348	4515	58.8197		ANO2	-0.60331	706	3.3964	0.551571	3186	41.506
LTK	0.60462	688	3.3098	0.55157	3186	41.506		AQP10	-0.59949	745	3.584	0.551571	3186	41.506
NR1D2	0.5966	744	3.5792	0.55157	3186	41.506		DNAH17	-0.59308	814	3.9159	0.551571	3186	41.506
SH3GL2	0.58842	796	3.8293	6.344	239	3.1136
SETD1A	0.56808	926	4.4547	0.58463	3091	40.2684
TRPM2	0.56225	966	4.6471	0.83995	1849	24.0881
