## Supplementary material for "Linking hubness, embryonic neurogenesis, transcriptomics and diseases in human brain networks": structural centrality PD

### Sheet: Hoja2
	top 5% percentile - positive correlations								top 5% percentile - negative correlations
	correlation			relevance score					correlation			relevance score
GENE	correlation	rank	percentile	score	rank	percentile		GENE	correlation	rank	percentile	score	rank	percentile
TXNDC15	0.58364	45	0.21648		0	0		OCA2	-0.64411	36	0.17319	1.49897	1062	13.8353
NOD2	0.5547	92	0.44258	1.8449	843	10.9823		DDRGK1	-0.62012	81	0.38967	1.51743	1053	13.7181
SCAF11	0.54922	107	0.51474	0.55157	3186	41.506		FAM171A2	-0.60203	132	0.63501	0.551571	3186	41.506
IP6K2	0.54477	123	0.59172	0.55157	3186	41.506		SNCA	-0.5984	138	0.66388	91.5164	2	0.0260552
NDUFAF2	0.52739	192	0.92365	4.8039	409	5.3283		FAM47E	-0.59792	140	0.6735	6.65221	216	2.81397
SP1	0.51946	218	1.0487	2.5945	671	8.74153		CYP4Z1	-0.59671	143	0.68793		0	0
ZDHHC2	0.51076	266	1.2796	0.55157	3186	41.506		ASXL3	-0.59586	147	0.70717	0.551571	3186	41.506
ZNF646	0.50511	297	1.4288	1.4232	1121	14.604		MAPT	-0.57807	211	1.0151	56.9503	6	0.0781657
ELOVL7	0.50192	315	1.5154	0.81669	1887	24.5831		LTK	-0.55024	331	1.5923	0.551571	3186	41.506
CRISPLD1	0.4978	339	1.6308	0.55157	3186	41.506		GPNMB	-0.53507	417	2.0061	8.24611	132	1.71965
KTN1	0.47818	465	2.237	0.62477	2796	36.4252		SEMA4A	-0.53442	422	2.0301	0.551571	3186	41.506
QSER1	0.46914	543	2.6122	1.4661	1089	14.1871		AACS	-0.50223	629	3.0259	0.584634	3091	40.2684
GPR19	0.46898	545	2.6218	0.55157	3186	41.506		BCKDK	-0.49988	651	3.1318	1.69928	914	11.9072
SLC41A1	0.45947	634	3.05	7.1018	185	2.41011		CHL1	-0.49869	659	3.1703	3.55521	546	7.11308
PLEKHM1	0.44932	752	3.6176	1.4232	1121	14.604		NTRK2	-0.48849	740	3.5599	6.85011	202	2.63158
BAG3	0.44697	774	3.7235	2.2366	745	9.70558		SPATA19	-0.47981	813	3.9111	0.551571	3186	41.506
THSD4	0.43509	922	4.4355	0.55157	3186	41.506		GBA	-0.46422	961	4.6231	55.0481	7	0.0911933
DCUN1D1	0.43471	931	4.4788	0.58463	3091	40.2684
ITIH1	0.4302	1006	4.8396	0.55157	3186	41.506
